# Analysis of antibiotic response in Clinical Wound *Pseudomonas aeruginosa* isolates: Unveiling Proteome Dynamics of tobramycin tolerant phenotype

**DOI:** 10.1101/2024.04.16.589491

**Authors:** Kasandra Buchholtz, Rosa Jersie-Christensen, Karen Angeliki Krogfelt, Biljana Mojsoska

## Abstract

*Pseudomonas aeruginosa* (*P. aeruginosa*) is an opportunistic human pathogen, causing serious chronic infections. *P. aeruginosa* can adapt efficiently to antibiotic stressors via different genotypic or phenotypic strategies such as resistance and tolerance. The adaptation regulatory system is not always very well understood. In this study, we use shotgun proteomics to investigate the system-level response to tobramycin in two clinical wound *P. aeruginosa* isolates and PAO1. We profiled each strain for its antibiotic drug-tolerant phenotype using supra-minimum inhibitory concentrations (supra-MIC) of tobramycin and applied proteomics to investigate the protein expression profiles. The MIC revealed that all isolates were susceptible to tobramycin but at supra-MIC concentrations at stationary growth, a degree of tolerance was observed for the isolates. We identified around 40 % of the total proteins encoded by the *P. aeruginosa* genome and highlighted shared and unique protein signatures for all isolates. Comparative proteome profiling in the absence of antibiotic treatment showed divergent fingerprints, despite similarities in the growth behavior of the isolates. In the presence of tobramycin, the isolates shared a common response in the downregulation of proteins involved in the two-component system, whereas stress response proteins were present at higher levels. Our findings provide insight into the use of proteomic tools to dissect the system-level response in clinical isolates in the absence and presence of antibiotic stress.
