## Supplementary excel files for "Analysis of antibiotic response in Clinical Wound *Pseudomonas aeruginosa* isolates: Unveiling Proteome Dynamics of tobramycin tolerant phenotype": Excel file 7 Treated_PAO1_uniqueproteins_DAVID.xlsx

### Sheet: 164 proteins
ST549 exclusive treated	149 proteins
C6JW52	#N/A	analysis
C6JW53	#N/A	functional annotation clustering was done in david
C6JW54	#N/A	clusters with enrichment scores above 1 was chosen for representation
G3XCY2	G3XCY2	7 clusters
G3XCY4	G3XCY4
G3XCY5	#N/A
G3XCY8	#N/A
G3XCZ9	#N/A
G3XD01	#N/A
G3XD23	#N/A
G3XD33	#N/A
G3XD53	#N/A
G3XD61	#N/A
G3XD94	#N/A
O69754	#N/A
P20582	#N/A
P25084	#N/A
P48632	P48632
P72138	#N/A
P72139	#N/A
Q01610	#N/A
Q05097	#N/A
Q06579	#N/A
Q51468	#N/A
Q51470	#N/A
Q9HT49	#N/A
Q9HTI4	#N/A
Q9HTL2	#N/A
Q9HTP9	#N/A
Q9HTS5	#N/A
Q9HU20	#N/A
Q9HU60	#N/A
Q9HUF6	#N/A
Q9HUH2	#N/A
Q9HUI8	#N/A
Q9HUP5	Q9HUP5
Q9HUR1	#N/A
Q9HUX9	#N/A
Q9HUZ8	#N/A
Q9HV92	#N/A
Q9HVB7	#N/A
Q9HVJ6	#N/A
Q9HVK2	#N/A
Q9HVS0	#N/A
Q9HVU1	#N/A
Q9HWH3	#N/A
Q9HWH4	#N/A
Q9HWH5	#N/A
Q9HWI1	#N/A
Q9HWK2	#N/A
Q9HWN7	Q9HWN7
Q9HWQ1	#N/A
Q9HWQ7	#N/A
Q9HWQ9	#N/A
Q9HWR0	#N/A
Q9HWV3	#N/A
Q9HX21	#N/A
Q9HX35	#N/A
Q9HX38	#N/A
Q9HXC9	#N/A
Q9HXE0;Q06584	#N/A
Q9HXJ1	#N/A
Q9HXS0	#N/A
Q9HXW4	#N/A
Q9HY44	#N/A
Q9HY51	#N/A
Q9HY75	#N/A
Q9HYP5	#N/A
Q9HYS4	#N/A
Q9HZ34	#N/A
Q9HZ76	#N/A
Q9HZ78	#N/A
Q9HZA3	#N/A
Q9HZB4	#N/A
Q9HZB6	#N/A
Q9HZE1	#N/A
Q9HZE7	#N/A
Q9HZI6	#N/A
Q9HZN2	#N/A
Q9HZQ8	#N/A
Q9HZT6	#N/A
Q9HZV7	#N/A
Q9HZW0	#N/A
Q9I077	#N/A
Q9I0A7	#N/A
Q9I0A8	#N/A
Q9I0B0	#N/A
Q9I0B1	#N/A
Q9I0B2	#N/A
Q9I0D4	#N/A
Q9I0F3;Q9I737	#N/A
Q9I0P3	#N/A
Q9I0P9	#N/A
Q9I0V6	#N/A
Q9I0V8	#N/A
Q9I119	#N/A
Q9I165	Q9I165
Q9I171	#N/A
Q9I182	#N/A
Q9I1I4	#N/A
Q9I1I6	#N/A
Q9I1V3	#N/A
Q9I1Y8	#N/A
Q9I1Y9	#N/A
Q9I201	#N/A
Q9I215	#N/A
Q9I249	#N/A
Q9I2M2	#N/A
Q9I2R0	#N/A
Q9I2Z9	#N/A
Q9I371	#N/A
Q9I391	#N/A
Q9I395	#N/A
Q9I3E6	#N/A
Q9I3H8	#N/A
Q9I3P8	#N/A
Q9I3R4	#N/A
Q9I3R5	#N/A
Q9I3S1	#N/A
Q9I3X2	#N/A
Q9I419	#N/A
Q9I481	#N/A
Q9I494	#N/A
Q9I495	#N/A
Q9I497	#N/A
Q9I4E6	#N/A
Q9I4H1	#N/A
Q9I4N8	#N/A
Q9I4V1	#N/A
Q9I4V9	#N/A
Q9I4X1	#N/A
Q9I4X2	#N/A
Q9I525	#N/A
Q9I542	#N/A
Q9I5C3	#N/A
Q9I5F4	#N/A
Q9I5H4	#N/A
Q9I5H5	#N/A
Q9I5L3	#N/A
Q9I5L9	#N/A
Q9I5M0	#N/A
Q9I643	#N/A
Q9I666	#N/A
Q9I692	#N/A
Q9I6G3	#N/A
Q9I711	#N/A
Q9I7B1	#N/A
Q9RQ16	#N/A
Q9X2N2	#N/A
