## Supplementary excel files for "Analysis of antibiotic response in Clinical Wound *Pseudomonas aeruginosa* isolates: Unveiling Proteome Dynamics of tobramycin tolerant phenotype": Excel file 8 Treated_9000a_uniqueproteins_DAVID.xlsx

### Sheet: 272 proteins
9000a treated unique proteins
G3XD99
O68281			analysis
O68283			david
O68799			functional annotation clustering
P21628			enrichment score more than one for choise of which clsuter I present
P26876
P57686
Q04803
Q51507
Q51576
Q59646
Q9HI36
Q9HT27
Q9HT69
Q9HT92
Q9HTC5
Q9HTD6
Q9HTE9
Q9HTI8
Q9HTJ8
Q9HTM4
Q9HTN3
Q9HTR7
Q9HTS8
Q9HTS9
Q9HTX2
Q9HTZ9
Q9HU00
Q9HU02
Q9HU35
Q9HU66
Q9HU75
Q9HUA9
Q9HUC9
Q9HUE6
Q9HUF2
Q9HUG6
Q9HUH8
Q9HUJ6
Q9HUL9
Q9HUN4
Q9HUP9
Q9HUW3
Q9HUY3
Q9HV06
Q9HV14
Q9HV60
Q9HV61
Q9HV77
Q9HV98
Q9HVE7
Q9HVE8
Q9HVG1
Q9HVI1
Q9HVR0
Q9HVV2
Q9HW00
Q9HW31
Q9HW44
Q9HW53
Q9HW74
Q9HW82
Q9HW84
Q9HWJ7
Q9HWJ8
Q9HWP3
Q9HWR8
Q9HWS6
Q9HWZ8
Q9HX23
Q9HX37
Q9HX67
Q9HX71
Q9HX75
Q9HX82
Q9HXC2
Q9HXD0
Q9HXF6
Q9HXG1
Q9HXN3
Q9HXN4
Q9HXN5
Q9HXN7
Q9HXP1
Q9HXR5
Q9HXT4
Q9HXU9
Q9HXV1
Q9HXV2
Q9HXW0
Q9HXY2
Q9HXY8
Q9HXZ9
Q9HYE7
Q9HYG3
Q9HYH5
Q9HYI2
Q9HYI6
Q9HYP9
Q9HYQ0
Q9HYQ1
Q9HYQ3
Q9HYS3
Q9HYV5
Q9HYW4
Q9HYY0
Q9HZ05
Q9HZ07
Q9HZ23
Q9HZ28
Q9HZ37
Q9HZ44
Q9HZ46
Q9HZ48
Q9HZD2
Q9HZD9
Q9HZH9
Q9HZI5
Q9HZK7
Q9HZP2
Q9HZQ3
Q9HZX4
Q9HZY0
Q9HZZ9
Q9I002
Q9I016
Q9I044
Q9I048
Q9I050
Q9I072
Q9I0C2
Q9I0C3
Q9I0C4
Q9I0I1
Q9I0I7
Q9I0I9
Q9I0J5
Q9I0N4
Q9I0N5
Q9I0Q1
Q9I0Q5
Q9I0R5
Q9I0S7
Q9I0T7
Q9I0V1
Q9I107
Q9I115
Q9I129
Q9I162
Q9I170
Q9I173
Q9I191
Q9I1A1
Q9I1E6
Q9I1G5
Q9I1G7
Q9I1G8
Q9I1H1
Q9I1J4
Q9I1L6
Q9I1N1
Q9I1P0
Q9I1T1
Q9I1U8
Q9I1V5
Q9I1W8
Q9I280
Q9I295
Q9I2A0
Q9I2B3
Q9I2B5
Q9I2B7
Q9I2C1
Q9I2C2
Q9I2C3
Q9I2H4
Q9I2H8
Q9I2I3
Q9I2K8
Q9I2L3
Q9I2N8
Q9I2Q3
Q9I2R4
Q9I2S5
Q9I2T1
Q9I2T6
Q9I2U4
Q9I2V1
Q9I309
Q9I321
Q9I394
Q9I3D6
Q9I3G8
Q9I3K7
Q9I3N0
Q9I3N3
Q9I3P5
Q9I3P6
Q9I3Q9
Q9I3R0
Q9I3S3
Q9I413
Q9I414
Q9I440
Q9I450
Q9I492
Q9I4B2
Q9I4D8
Q9I4F0
Q9I4K5
Q9I4M2
Q9I4M4
Q9I4N2
Q9I4Q6
Q9I4Q8
Q9I4R8
Q9I4S0
Q9I4S4
Q9I4X0
Q9I4Y4
Q9I504
Q9I516
Q9I531
Q9I537
Q9I538
Q9I566
Q9I572
Q9I582
Q9I5D4
Q9I5R2
Q9I5T8
Q9I5U4
Q9I5U6
Q9I5V6
Q9I5W6
Q9I603
Q9I614
Q9I615
Q9I616
Q9I639
Q9I660
Q9I673
Q9I676
Q9I677
Q9I6A3
Q9I6D8
Q9I6E9
Q9I6F0
Q9I6F1
Q9I6I7
Q9I6I8
Q9I6M3
Q9I6Q5
Q9I6Q7
Q9I6V1
Q9I6V3
Q9I6V4
Q9I6V9
Q9I6W1
Q9I6W2
Q9I6X4
Q9I6Y4
Q9I738
Q9I746
Q9I750
Q9I753
Q9I754
Q9I776
Q9I791
Q9I7C1
Q9I7C3
Q9X6V9
