## Supplementary excel files for "Analysis of antibiotic response in Clinical Wound *Pseudomonas aeruginosa* isolates: Unveiling Proteome Dynamics of tobramycin tolerant phenotype": Excel file 9 Treated_989a_uniqueproteins_DAVID.xlsx

### Sheet: 164 proteins 
treated 989a unique proteins
A0A0F7KYI9	164 proteins			analysis
A0A0F7KYJ3				david functional annotation clsutering enrichment score more than 1
A0A0F7L0B7
A0A0F7L0C1
A0A0F7L1I0
A0A0F7L1I6
A0A0F7L1J0
A0A0F7L1J3
A0A0F7L1K0
A0A0F7L1K2
A0A0F7L2P7
A0A0F7L2Q9
G3XCV3
G3XD27
G3XD32
G3XD43
G3XD47
O68823
P11720
P14532
P42378
Q51467
Q59641
Q9HT05
Q9HTC9
Q9HTE3
Q9HTH0
Q9HTK3
Q9HTQ7
Q9HTR1
Q9HU46
Q9HU47
Q9HU80
Q9HUA0
Q9HUA1
Q9HUF8
Q9HUU0
Q9HUU6
Q9HV81
Q9HVC3
Q9HVC9
Q9HVD4
Q9HVE9
Q9HVF7
Q9HVG3
Q9HVQ8
Q9HW27
Q9HWI4
Q9HWJ3
Q9HWL2
Q9HWW4
Q9HWY2
Q9HX60
Q9HX72
Q9HX78
Q9HX96
Q9HXE1
Q9HXE2
Q9HXE3
Q9HXF9
Q9HXK8
Q9HXN0
Q9HXQ6
Q9HXU7
Q9HXW2
Q9HXX7
Q9HY32
Q9HY56
Q9HYB4
Q9HYC4
Q9HYD1
Q9HYI1
Q9HYL2
Q9HYN5
Q9HYQ7
Q9HYS7
Q9HYT1
Q9HYZ0
Q9HYZ2
Q9HZ92
Q9HZF4
Q9HZH8
Q9HZK2
Q9HZP4
Q9HZV0
Q9HZZ3
Q9I021
Q9I024
Q9I088
Q9I0L3
Q9I0M4
Q9I0Q3
Q9I0R9
Q9I0S1
Q9I0U6
Q9I0X2
Q9I103
Q9I120
Q9I127
Q9I1A8;Q9I363
Q9I1C4
Q9I1C9
Q9I1D1
Q9I1D2
Q9I1F0
Q9I1F4
Q9I1F6
Q9I1H6
Q9I1J7
Q9I1R3
Q9I1R9
Q9I1T8
Q9I1X1
Q9I227
Q9I230
Q9I253
Q9I283
Q9I2D2
Q9I2X1
Q9I2Y3
Q9I308
Q9I3A0
Q9I3B4
Q9I3H6
Q9I3L2
Q9I3M0
Q9I3P7
Q9I3R6
Q9I3Z0
Q9I408
Q9I418
Q9I457
Q9I4B5
Q9I4F6
Q9I4J3
Q9I4J8
Q9I4L4
Q9I4M3
Q9I4P1
Q9I4P3
Q9I4T8
Q9I4U5
Q9I4Y3;Q9HZ83
Q9I4Z5
Q9I528
Q9I583
Q9I5D0
Q9I5M2
Q9I5T4
Q9I5U7
Q9I655
Q9I656
Q9I670
Q9I6J6
Q9I6K6;REV__Q9I407
Q9I6K7
Q9I6N1
Q9I6P5
Q9I6S0
Q9I6U9
Q9I6V0
Q9I6X9
Q9I700
Q9KGU6
